# DUX4-stimulated genes define an antiviral defense program in human placental trophoblasts

**DOI:** 10.1101/2025.01.22.634317

**Authors:** Joshua Hatterschide, Liheng Yang, Carolyn B. Coyne

**Affiliations:** Department of Integrative Immunobiology, Duke University School of Medicine, Durham, NC, USA, Duke University Medical Center, Durham, NC, USA

## Abstract

The placenta combats mother-to-fetus transmission of viruses through the antiviral activities of fetal-derived trophoblasts. Placental trophoblasts employ specialized antiviral strategies to protect against infection while preventing maternal immune rejection of the fetus. However, the full extent of how trophoblasts respond to viral infections is not well understood. To address this, we defined the transcriptional landscape of human trophoblast organoids infected with seven diverse teratogenic viruses. We found that herpesviruses, including HSV-1, HSV-2, and HCMV, did not trigger a typical interferon (IFN) response. Instead, they activated the expression of DUX4 and its downstream target genes, collectively known as DUX4-stimulated genes (DSGs). This program was highly specific for trophoblasts and was associated with cells containing low viral transcripts following HSV-1 infection, suggesting an antiviral activity. Screening of highly expressed DSGs revealed that many of them exhibited anti-herpesvirus activity, indicating the existence of an alternative antiviral pathway similar to the IFN-stimulated gene response. These findings identify DUX4 as a master regulator of a coordinated antiviral program in trophoblasts, specifically targeting a prominent family of teratogenic viruses.

**Graphical Abstract:** 
