## Supplementary material for "DUX4-stimulated genes define an antiviral defense program in human placental trophoblasts": Table S7

### Sheet: Sheet1
Plasmids
Plasmid name	Origin	Gene 1	Gene 1 Promotor	Gene 2	Gene 2 Promotor/Connector	Gene 3	Gene 3 Promotor/Connector	gRNA/shRNA/ORF Sequence	Bacterial Resistance	Vector ID	Purpose	Note
psPAX2	Addgene	HIV-1 gag/pol	CMV	n/a	n/a	n/a	n/a	n/a	Ampicillin	#12260	Lentiviral packaging
pMD2.G	Addgene	VSV-G	CMV	n/a	n/a	n/a	n/a	n/a	Ampicillin	#12259	Lentiviral packaging
pCW57.1-DUX4-CA	Addgene	DUX4	TRE	PuroR	hPGK	rTetR	T2A	n/a	Ampicillin	#99281	Inducible DUX4 expression	Codon optimized
pLV[CRISPR]-hCas9:T2A:Puro-U6>Scramble[gRNA#1]	VectorBuilder	Scramble[gRNA#1]	U6	hCas9	EFS	PuroR	T2A	GTGTAGTTCGACCATTCGTG	Ampicillin	VB220916-1206tah	CRISPR knockout
pLV[CRISPR]-hCas9:T2A:Puro-U6>hIFNLR1[gRNA#2308]	VectorBuilder	hIFNLR1[gRNA#2308]	U6	hCas9	EFS	PuroR	T2A	ACAAGTTCAAGGGACGCGTG	Ampicillin	VB221027-1457fhw	CRISPR knockout
pLV[Exp]-Neo-CMV>dCas9/KRAB/MeCP2	VectorBuilder	dCas9/KRAB/MeCP2	CMV	PuroR	mPGK	n/a	n/a	n/a	Ampicillin	VB230322-1642zjn	CRISPRi repressive dCas9
pLV[tRNA/gRNA]-Neo-U6>Scramble[gRNA#1]:Scramble[gRNA#2]:{Scrambled 3}:{Scrambled 4}	VectorBuilder	tRNA/gRNA 4x sgScrambled	U6	NeoR	hPGK	n/a	n/a	GTGTAGTTCGACCATTCGTG,GTTCAGGATCACGTTACCGC,AGCTCGCCATGTCGGTTCTC,GATTGTGGTCGCTCAAAACC	Ampicillin	VB230908-1267aeb	CRISPRi sgRNAs	Expresses 4x sgRNAs
pLV[tRNA/gRNA]-Neo-U6>{DUX4 gRNA 1}:{DUX4 gRNA 2}:{DUX4 gRNA 3}:{DUX4 gRNA 4}	VectorBuilder	tRNA/gRNA 4x sgDUX4	U6	NeoR	hPGK	n/a	n/a	CTCAGCCGGACTGTGCACTG,GGAATTTCACGGACGGACGC,GGGTGTCGGGAGGGCCATCG,CTCGTCCCCGGGCTTCCGCG	Ampicillin	VB230907-1302dey	CRISPRi sgRNAs	Expresses 4x sgRNAs
pLV[shRNA]-Puro-U6>Scramble[shRNA#1]	VectorBuilder	shScrambled#1	U6	PuroR	hPGK	n/a	n/a	CCTAAGGTTAAGTCGCCCTCG	Ampicillin	VB010000-9460fht	shRNA knockdown
pLV[shRNA]-Puro-U6>Scramble[shRNA#2]	VectorBuilder	shScrambled#2	U6	PuroR	hPGK	n/a	n/a	CAACAAGATGAAGAGCACCAA	Ampicillin	VB240210-1136nuh	shRNA knockdown
pLV[shRNA]-Puro-U6>{hDUX4[shRNA#1]}	VectorBuilder	shDUX4#1	U6	PuroR	hPGK	n/a	n/a	TCCAGATTTGGTTTCAGAATG	Ampicillin	VB240210-1133cth	shRNA knockdown
pLV[shRNA]-Puro-U6>{hDUX4[shRNA#3]}	VectorBuilder	shDUX4#3	U6	PuroR	hPGK	n/a	n/a	CCTTTGAGAAGGATCGCTTTC	Ampicillin	VB240210-1135juy	shRNA knockdown
pLV[Exp]-CMV>ORF_Stuffer:IRES:TagBFP2:T2A:Puro	VectorBuilder	ORF_Stuffer	CMV	TagBFP2	IRES	PuroR	T2A	n/a	Ampicillin	VB240328-1335khc	DUX4 Target Screen
pLV[Exp]-CMV>{hDUX4[NM_001306068.3](hu co)*}:IRES:TagBFP2:T2A:Puro	VectorBuilder	DUX4	CMV	TagBFP2	IRES	PuroR	T2A	NM_001306068.3	Ampicillin	VB240331-1045sbg	DUX4 Target Screen	Codon optimized
pLV[Exp]-CMV>{hH3Y1[NM_001355258.2](hu co)*}:IRES:TagBFP2:T2A:Puro	VectorBuilder	H3Y1	CMV	TagBFP2	IRES	PuroR	T2A	NM_001355258.2	Ampicillin	VB240331-1046huf	DUX4 Target Screen	Codon optimized
pLV[Exp]-CMV>{hMBD3L2[NM_144614.4](hu co)*}:IRES:TagBFP2:T2A:Puro	VectorBuilder	MBD3L2	CMV	TagBFP2	IRES	PuroR	T2A	NM_144614.4	Ampicillin	VB240331-1051mny	DUX4 Target Screen	Codon optimized
pLV[Exp]-CMV>{hTRIM43[NM_138800.3]_hu co}:IRES:TagBFP2:T2A:Puro	VectorBuilder	TRIM43	CMV	TagBFP2	IRES	PuroR	T2A	NM_138800.3	Ampicillin	VB240331-1112dsg	DUX4 Target Screen	Codon optimized
pLV[Exp]-CMV>{hPRAMEF5[NM_001013407.5]_hu co}:IRES:TagBFP2:T2A:Puro	VectorBuilder	PRAMEF5	CMV	TagBFP2	IRES	PuroR	T2A	NM_001013407.5	Ampicillin	VB240331-1115phj	DUX4 Target Screen	Codon optimized
pLV[Exp]-CMV>{hPRAMEF12[NM_001080830.5]_hu co}:IRES:TagBFP2:T2A:Puro	VectorBuilder	PRAMEF12	CMV	TagBFP2	IRES	PuroR	T2A	NM_001080830.5	Ampicillin	VB240331-1122cbg	DUX4 Target Screen	Codon optimized
pLV[Exp]-CMV>{hPRAMEF2[NM_023014.1]_hu co}:IRES:TagBFP2:T2A:Puro	VectorBuilder	PRAMEF2	CMV	TagBFP2	IRES	PuroR	T2A	NM_023014.1	Ampicillin	VB240331-1125qmm	DUX4 Target Screen	Codon optimized
pLV[Exp]-CMV>{hTRIM49[NM_020358.2]_hu co}:IRES:TagBFP2:T2A:Puro	VectorBuilder	TRIM49	CMV	TagBFP2	IRES	PuroR	T2A	NM_020358.2	Ampicillin	VB240331-1128pyb	DUX4 Target Screen	Codon optimized
pLV[Exp]-CMV>{hRFPL4A[NM_001145014.2]_hu co}:IRES:TagBFP2:T2A:Puro	VectorBuilder	RFPL4A	CMV	TagBFP2	IRES	PuroR	T2A	NM_001145014.2	Ampicillin	VB240331-1131nky	DUX4 Target Screen	Codon optimized
pLV[Exp]-CMV>{hCCNA1[NM_001413923.1]_hu co}:IRES:TagBFP2:T2A:Puro	VectorBuilder	CCNA1	CMV	TagBFP2	IRES	PuroR	T2A	NM_001413923.1	Ampicillin	VB240331-1132tex	DUX4 Target Screen	Codon optimized
pLV[Exp]-CMV>{hPRAMEF8[NM_001012276.3]_hu co}:IRES:TagBFP2:T2A:Puro	VectorBuilder	PRAMEF8	CMV	TagBFP2	IRES	PuroR	T2A	NM_001012276.3	Ampicillin	VB240331-1134sgz	DUX4 Target Screen	Codon optimized
pLV[Exp]-CMV>{hKDM4E[NM_001161630.1]_hu co}:IRES:TagBFP2:T2A:Puro	VectorBuilder	KDM4E	CMV	TagBFP2	IRES	PuroR	T2A	NM_001161630.1	Ampicillin	VB240331-1135cth	DUX4 Target Screen	Codon optimized
pLV[Exp]-CMV>{hTAF11L11[NM_001401690.2]_hu co}:IRES:TagBFP2:T2A:Puro	VectorBuilder	TAF11L11	CMV	TagBFP2	IRES	PuroR	T2A	NM_001401690	Ampicillin	VB240331-1137kbz	DUX4 Target Screen	Codon optimized
pLV[Exp]-CMV>{hSLC34A2[NM_006424.3]_hu co}:IRES:TagBFP2:T2A:Puro	VectorBuilder	SLC34A2	CMV	TagBFP2	IRES	PuroR	T2A	NM_006424.3	Ampicillin	VB240331-1138tfg	DUX4 Target Screen	Codon optimized
pLV[Exp]-CMV>{hTRIM49D1[NM_001384911.1]_hu co}:IRES:TagBFP2:T2A:Puro	VectorBuilder	TRIM49D1	CMV	TagBFP2	IRES	PuroR	T2A	NM_001384911.1	Ampicillin	VB240331-1140dna	DUX4 Target Screen	Codon optimized
pLV[Exp]-CMV>{hTAF11L14[NM_001401687.1]_hu co}:IRES:TagBFP2:T2A:Puro	VectorBuilder	TAF11L14	CMV	TagBFP2	IRES	PuroR	T2A	NM_001401687.1	Ampicillin	VB240331-1141cbv	DUX4 Target Screen	Codon optimized
pLV[Exp]-CMV>{hLEUTX[NM_001382345.1]_hu co}:IRES:TagBFP2:T2A:Puro	VectorBuilder	LEUTX	CMV	TagBFP2	IRES	PuroR	T2A	NM_001382345.1	Ampicillin	VB240331-1142myf	DUX4 Target Screen	Codon optimized
pLV[Exp]-CMV>{hPRAMEF20[NM_001099852.2]_hu co}:IRES:TagBFP2:T2A:Puro	VectorBuilder	PRAMEF20	CMV	TagBFP2	IRES	PuroR	T2A	NM_001099852.2	Ampicillin	VB240331-1147vcq	DUX4 Target Screen	Codon optimized
pLV[Exp]-CMV>{hTAF11L13[NM_001401695.1]_hu co}:IRES:TagBFP2:T2A:Puro	VectorBuilder	TAF11L13	CMV	TagBFP2	IRES	PuroR	T2A	NM_001401695.1	Ampicillin	VB240331-1149wdz	DUX4 Target Screen	Codon optimized
pLV[Exp]-CMV>{hKDM4F[NM_001413755.1]_hu co}:IRES:TagBFP2:T2A:Puro	VectorBuilder	KDM4F	CMV	TagBFP2	IRES	PuroR	T2A	NM_001413755.1	Ampicillin	VB240331-1151cvx	DUX4 Target Screen	Codon optimized
pLV[Exp]-CMV>{hTRIM48[NM_024114.5]_hu co}:IRES:TagBFP2:T2A:Puro	VectorBuilder	TRIM48	CMV	TagBFP2	IRES	PuroR	T2A	NM_024114.5	Ampicillin	VB240331-1152eua	DUX4 Target Screen	Codon optimized
pLV[Exp]-CMV>{hKHDC1L[NM_001126063.3]_hu co}:IRES:TagBFP2:T2A:Puro	VectorBuilder	KHDC1L	CMV	TagBFP2	IRES	PuroR	T2A	NM_001126063.3	Ampicillin	VB240331-1154cne	DUX4 Target Screen	Codon optimized
pLV[Exp]-CMV>{hZSCAN4[NM_152677.4]_hu co}:IRES:TagBFP2:T2A:Puro	VectorBuilder	ZSCAN4	CMV	TagBFP2	IRES	PuroR	T2A	NM_152677.4	Ampicillin	VB240331-1156pdd	DUX4 Target Screen	Codon optimized
pLV[Exp]-CMV>{hRFPL2[NM_001394555.1]_hu co}:IRES:TagBFP2:T2A:Puro	VectorBuilder	RFPL2	CMV	TagBFP2	IRES	PuroR	T2A	NM_001394555.1	Ampicillin	VB240331-1158djv	DUX4 Target Screen	Codon optimized
pLV[Exp]-CMV>{hTRIM64B[NM_001164397.3]_hu co}:IRES:TagBFP2:T2A:Puro	VectorBuilder	TRIM64B	CMV	TagBFP2	IRES	PuroR	T2A	NM_001164397.3	Ampicillin	VB240331-1159qgh	DUX4 Target Screen	Codon optimized
pLV[Exp]-CMV>{hFRG2[NM_001286820.2]_hu co}:IRES:TagBFP2:T2A:Puro	VectorBuilder	FRG2	CMV	TagBFP2	IRES	PuroR	T2A	NM_001286820.2	Ampicillin	VB240331-1160uas	DUX4 Target Screen	Codon optimized
pLV[Exp]-CMV>{hZSCAN5B[NM_001080456.5]_hu co}:IRES:TagBFP2:T2A:Puro	VectorBuilder	ZSCAN5B	CMV	TagBFP2	IRES	PuroR	T2A	NM_001080456.5	Ampicillin	VB240331-1162rfb	DUX4 Target Screen	Codon optimized
pLV[Exp]-CMV>{hPRR20D[NM_001130406.1]_hu co}:IRES:TagBFP2:T2A:Puro	VectorBuilder	PRR20D	CMV	TagBFP2	IRES	PuroR	T2A	NM_001130406.1	Ampicillin	VB240331-1163gah	DUX4 Target Screen	Codon optimized
pLV[Exp]-CMV>{hDUXA[NM_001012729.2]_hu co}:IRES:TagBFP2:T2A:Puro	VectorBuilder	DUXA	CMV	TagBFP2	IRES	PuroR	T2A	NM_001012729.2	Ampicillin	VB240331-1165gua	DUX4 Target Screen	Codon optimized
pLV[Exp]-CMV>{hRFPL4B[NM_001013734.3]_hu co}:IRES:TagBFP2:T2A:Puro	VectorBuilder	RFPL4B	CMV	TagBFP2	IRES	PuroR	T2A	NM_001013734.3	Ampicillin	VB240331-1166qwm	DUX4 Target Screen	Codon optimized
pLV[Exp]-CMV>{hKLF18[NM_001358438.1](hu opt)}:IRES:TagBFP2:T2A:Puro	VectorBuilder	KLF18	CMV	TagBFP2	IRES	PuroR	T2A	NM_001358438.1	Ampicillin	VB240331-1044rnv	DUX4 Target Screen	Codon optimized
pLV[Exp]-Puro-CMV>ORF_Stuffer	VectorBuilder	ORF_Stuffer	CMV	PuroR	mPGK	n/a	n/a	n/a	Ampicillin	VB900151-4495cak	Dominant-negative DUX4
pLV[Exp]-Puro-CMV>{DUX4-delDC1/2-ZIM3-V5}	VectorBuilder	DUX4-delDC1/2-ZIM3-V5	CMV	PuroR	mPGK	n/a	n/a	n/a	Ampicillin	VB240711-1676xky	Dominant-negative DUX4
Primers
Target	F Primer	R Primer	Source / Citation	Purpose
IFNLR1 Exon 3 locus	GACATGGTCCCTCGCTGTTG	GGATTCCCACTCCCATCCATC	IDT, order# 19888458	Generating amplicons for sequencing viladiation
Actin	ACTGGGACGACATGGAGAAAA	GCCACACGCAGCTC	MilliporeSigma KiCqStart	qRT-PCR
OASL	GTACCAGCAGTATGTGAAAG	ATGGTTAGAAGTTCAAGAGC	MilliporeSigma KiCqStart	qRT-PCR
MX1	CTGACTCTAATAGACCTTCCTG	GATCTTATACCCAATGTCAGC	MilliporeSigma KiCqStart	qRT-PCR
HSV-1 ICP4	GCCGGGGCGCTGCTTGTTCTCC	CGTCCGCCGTCGCAGCCGTATC	Lang, F., Li, X., Vladimirova, O. et al. CTCF interacts with the lytic HSV-1 genome to promote viral transcription. Sci Rep 7, 39861 (2017). https://doi.org/10.1038/srep39861	qRT-PCR
HSV-1 ICP0	CTGCGCTGCGACACCTT	CAATTGCATCCAGGTTTTCATG	Lang, F., Li, X., Vladimirova, O. et al. CTCF interacts with the lytic HSV-1 genome to promote viral transcription. Sci Rep 7, 39861 (2017). https://doi.org/10.1038/srep39861	qRT-PCR
DUX4	GAGAACTGCCATTCTTTCC	AATTTCACGGAAGAACAAGG	MilliporeSigma KiCqStart	qRT-PCR
TRIM43	TTTCTGAGGAAAATGGACTC	GTAGTTCAAACAGATGACACAG	MilliporeSigma KiCqStart	qRT-PCR
PRAMEF1	GCGCTGAGATTTTCCTTG	CCATGAAGAGTGGGAGATAG	MilliporeSigma KiCqStart	qRT-PCR
